# Linking plasmid-based beta-lactamases to their bacterial hosts using single-cell fusion PCR

**DOI:** 10.1101/2021.01.22.427834

**Authors:** Peter J. Diebold, Felicia N. New, Michael Hovan, Michael J. Satlin, Ilana L. Brito

**Affiliations:** Meinig School of Biomedical Engineering, Cornell University, Ithaca, NY; Robert Wood Johnson Medical School, New Brunswick, NJ; Weill Cornell Medicine, Cornell University, New York, NY

## Abstract

The horizonal transfer of plasmid-encoded genes allows bacteria to adapt to constantly shifting environmental pressures, bestowing functional advantages to their bacterial hosts such as antibiotic resistance, metal resistance, virulence factors, and polysaccharide utilization. However, common molecular methods such as short- and long-read sequencing of microbiomes cannot associate extrachromosomal plasmids with the genome of the host bacterium. Alternative methods to link plasmids to host bacteria are either laborious, expensive or prone to contamination. Here we present the One-step Isolation and Lysis PCR (OIL-PCR) method, which molecularly links target ARGs with the bacterial 16S rRNA gene via fusion PCR performed within an emulsion. After validating this method, we apply it to identify the bacterial hosts of three clinically relevant beta-lactamases in a neutropenic patient population who are particularly vulnerable multidrug-resistant infections. We detect novel associations of two low-abundance genera, *Romboutsia* and *Agathobacter*, with a multi-drug resistant plasmid harbored by *Klebsiella pneumoniae*. We put forth a robust, accessible, and high-throughput platform for sensitively surveying the bacterial hosts of mobile genes in complex microbial communities.
