## Supplementary material for "Linking plasmid-based beta-lactamases to their bacterial hosts using single-cell fusion PCR": Table1_Strains_adn_Plasmids

### Sheet: Sheet1
Type	Isolate/Plasmid	Gene Targets	Use	Source	Citation #
Isolate	Klebsiella pneumoniae (0600)	CTX-M-15,SHV-12,TEM-1B	Primer Testing	CDC & FDA Antibiotic Resistance Isolate Bank
Isolate	Klebsiella pneumoniae (0605)	CTX-M-2,SHV-187,TEM-1B	Primer Testing	CDC & FDA Antibiotic Resistance Isolate Bank
Isolate	Escherichia coli (0006)	CTX-M-14,TEM-1B	Primer and Multiplex Testing	CDC & FDA Antibiotic Resistance Isolate Bank
Isolate	Klebsiella pneumoniae (0601)	CTX-M-2,SHV-1,TEM-1B	Primer Testing	CDC & FDA Antibiotic Resistance Isolate Bank
Isolate	Klebsiella pneumoniae (0603)	CTX-M-15,SHV-11,TEM-1A	Primer Testing	CDC & FDA Antibiotic Resistance Isolate Bank
Isolate	Escherichia coli MG1655	N/A	OIL Optimization	Blattner et al., 1997	19
Isolate	Vibrio cholerae N16961	N/A	OIL Optimization	Heidelberg et al., 2000	31
Isolate	Bacilllus subtilis 168	N/A	Lysis Curves	Kunst et al., 1997	32
Plasmid	pBAD33	cmR	OIL Optimization and Spike-In Experiment	Guzman et al., 1995	20
Plasmid	RP4	ampR	Multiplex Testing	Klümper et al., 2014	33
