## Supplementary material for "Linking plasmid-based beta-lactamases to their bacterial hosts using single-cell fusion PCR": Table2_Primers

### Sheet: Sheet1
Cat#	Name	Sequence	Target	Type	Source	citation #
AM29	i-U786R-rev	GAGTTCAGACGTGTGCTCTTCCGATCTGGACTACHVGGGTWTCTAAT	16S	universal 16S	this paper
AJ32	illumina_U519F	ACACGACGCTCTTCCGATCTYRYRCAGCMGCCGCGGTAATWC	16S	universal 16S	Spencer et al., 2015	11
AP27	U786R_R1-Adapt	TTTTTTGCTCTTCCGATCTGGACTACHVGGGTWTCTAAT	16S	OIL-16S1	this paper
AP28	OIL_16S_R2-Adapt	GAGTTCAGACGTGTGCTCTTCCGATCTGGACTAC	16S	OIL-16S2	this paper
AB65	U519_rev-block10	TTTTTTTTTTGWATTACCGCGGCKGCTG/3SpC3/	16S	Blocking	Spencer et al., 2015	11
AB66	U519_fw-block10	TTTTTTTTTTCAGCMGCCGCGGTAATWC/3SpC3/	16S	Blocking	Spencer et al., 2015	11
AB67	camR-49F_Sarah	atcacagacggcatgatgaacc	cmR	Target Forward	Spencer et al., 2015	11
AB68	camR-404R_519R	GWATTACCGCGGCKGCTGACGGTGAGCTGGTGATATGG	cmR	16S Fusion	Spencer et al., 2015	11
AB69	i_camR-291F	ACACGACGCTCTTCCGATCTYRYRGAAACTGCCGGAAATCGTCG	cmR	Nested	Spencer et al., 2015	11
AR06	OIL_U-CTX_F1B	GGBGATAARACCGGCAGCGG	CTX	Target Forward	this paper
AQ73	OIL_U-CTX_F2B	ACACGACGCTCTTCCGATCTGATATYGCGGTKATYTGGCC	CTX	Nested	this paper
AQ74	OIL_U-CTX_fuse	GWATTACCGCGGCKGCTGTGGGTRAARTARGTSACCAGAA	CTX	16S Fusion	this paper
AP17	OIL_TEM_A-F1	AGATCAGTTGGGTGCACGAG	TEM	Target Forward	this paper
AP18	OIL_TEM_A-F2	ACACGACGCTCTTCCGATCTCCTTGAGAGTTTTCGCCCC	TEM	Nested	this paper
AP19	OIL_TEM_A-fuse	GWATTACCGCGGCKGCTGGCGACCGAGTTGCTCTT	TEM	16S Fusion	this paper
AQ26	SHV/LEN3	CCMTGAGCGATAACAGCGC	SHV	Target Forward	this paper
AQ98	OIL_SHV/LEN-fuse6	GWATTACCGCGGCKGCTGGGGAAGCGCCTCATTCAG	SHV	16S Fusion	this paper
AQ99	OIL_SHV/LEN-F2.2	ACACGACGCTCTTCCGATCTGATCGGYGACAACGTCAC	SHV	Nested	this paper
AT34	OIL_CRIB-61F_TEM-fuse	AAGAGCAACTCGGTCGCCGTCGAGCGATTTACTTCGGTA	TEM/Romboutsia	Romboutsia Fusion	Gerritsen et al., 2014 and this paper	25
AT32	OIL_CRIB-234-R1	TTTTTTGCTCTTCCGATCTGGGTCCATCCTGTACCGCAAA	Romboutsia 16S	Target Forward	Gerritsen et al., 2014 and this paper	25
AT33	OIL_CRIB-234-R2	GAGTTCAGACGTGGCTCTTCCGATCTGGGTCC	Romboutsia 16S	Nested	Gerritsen et al., 2014 and this paper	25
AT23	OIL_Tn3Resolve-F1A	AGCAGTCCCTCGATATTCAGATC	Resolvase	Target Forward	this paper
AT25	OIL_Tn3Resolve-F2B	ACACGACGCTCTTCCGATCTGGAAGGTGATGTCATTCTGGTG	Resolvase	Nested	this paper
AT27	OIL_Tn3Resolve-fuseB	GWATTACCGCGGCKGCTGCCATATCACCGTCGGTACTGATC	Resolvase	16S Fusion	this paper
AT28	OIL_Tn3_Transposase-F1A	CGTTTCCCATGCAAGGACAAAG	Transposase	Target Forward	this paper
AT29	OIL_Tn3_Transposase-F2A	ACACGACGCTCTTCCGATCTTCCTGGCAATATTGAACACCG	Transposase	Nested	this paper
AT31	OIL_Tn3_Transposase-fuseB	GWATTACCGCGGCKGCTGGGTCCGGCGTTTAATGAAGC	Transposase	16S Fusion	this paper
AE24	TaqMan_Ec_probe	6FAM-CTGCATCTGATACTGGCAAG-MGBNFQ	16S	Taqman Probe with FAM reporter	this paper
AE25	TaqMan_Vc_probe	VIC-TCGCATTTGAAACTGACAAG-MGBNFQ	16S	Taqman Probe with VIC reporter	this paper
AJ74	iF-PD-01	AATGATACGGCGACCACCGAGATCTACACtatacgcaaACACTCTTTCCCTACACGACGCTCTTCCGATCT	Illumina Fwd Adapter	Illumina Index Fwd	this paper, Comai, 2012	34
AJ75	iF-PD-02	AATGATACGGCGACCACCGAGATCTACACcaattgttcACACTCTTTCCCTACACGACGCTCTTCCGATCT	Illumina Fwd Adapter	Illumina Index Fwd	this paper, Comai, 2012	34
AJ76	iF-PD-03	AATGATACGGCGACCACCGAGATCTACACtcccggtcgACACTCTTTCCCTACACGACGCTCTTCCGATCT	Illumina Fwd Adapter	Illumina Index Fwd	this paper, Comai, 2012	34
AJ77	iF-PD-04	AATGATACGGCGACCACCGAGATCTACACaactatggtACACTCTTTCCCTACACGACGCTCTTCCGATCT	Illumina Fwd Adapter	Illumina Index Fwd	this paper, Comai, 2012	34
AJ78	iF-PD-05	AATGATACGGCGACCACCGAGATCTACACcgcgagactACACTCTTTCCCTACACGACGCTCTTCCGATCT	Illumina Fwd Adapter	Illumina Index Fwd	this paper, Comai, 2012	34
AJ79	iF-PD-06	AATGATACGGCGACCACCGAGATCTACACggacagctgACACTCTTTCCCTACACGACGCTCTTCCGATCT	Illumina Fwd Adapter	Illumina Index Fwd	this paper, Comai, 2012	34
AJ80	iF-PD-07	AATGATACGGCGACCACCGAGATCTACACgtgtggtacACACTCTTTCCCTACACGACGCTCTTCCGATCT	Illumina Fwd Adapter	Illumina Index Fwd	this paper, Comai, 2012	34
AJ81	iF-PD-08	AATGATACGGCGACCACCGAGATCTACACttgaatcgaACACTCTTTCCCTACACGACGCTCTTCCGATCT	Illumina Fwd Adapter	Illumina Index Fwd	this paper, Comai, 2012	34
AJ82	iF-PD-09	AATGATACGGCGACCACCGAGATCTACACcaggatgtgACACTCTTTCCCTACACGACGCTCTTCCGATCT	Illumina Fwd Adapter	Illumina Index Fwd	this paper, Comai, 2012	34
AJ83	iF-PD-10	AATGATACGGCGACCACCGAGATCTACACagagggaagACACTCTTTCCCTACACGACGCTCTTCCGATCT	Illumina Fwd Adapter	Illumina Index Fwd	this paper, Comai, 2012	34
AP43	iF-PD-11	AATGATACGGCGACCACCGAGATCTACACtgctgacctACACTCTTTCCCTACACGACGCTCTTCCGATCT	Illumina Fwd Adapter	Illumina Index Fwd	this paper, Comai, 2012	34
AP44	iF-PD-12	AATGATACGGCGACCACCGAGATCTACACtgtcttttcACACTCTTTCCCTACACGACGCTCTTCCGATCT	Illumina Fwd Adapter	Illumina Index Fwd	this paper, Comai, 2012	34
AP45	iF-PD-13	AATGATACGGCGACCACCGAGATCTACACtgtgaatgtACACTCTTTCCCTACACGACGCTCTTCCGATCT	Illumina Fwd Adapter	Illumina Index Fwd	this paper, Comai, 2012	34
AP46	iF-PD-14	AATGATACGGCGACCACCGAGATCTACACttagaccctACACTCTTTCCCTACACGACGCTCTTCCGATCT	Illumina Fwd Adapter	Illumina Index Fwd	this paper, Comai, 2012	34
AP47	iF-PD-15	AATGATACGGCGACCACCGAGATCTACACttggcttccACACTCTTTCCCTACACGACGCTCTTCCGATCT	Illumina Fwd Adapter	Illumina Index Fwd	this paper, Comai, 2012	34
AP48	iF-PD-16	AATGATACGGCGACCACCGAGATCTACACttgttcaggACACTCTTTCCCTACACGACGCTCTTCCGATCT	Illumina Fwd Adapter	Illumina Index Fwd	this paper, Comai, 2012	34
AP49	iF-PD-17	AATGATACGGCGACCACCGAGATCTACACtttccactgACACTCTTTCCCTACACGACGCTCTTCCGATCT	Illumina Fwd Adapter	Illumina Index Fwd	this paper, Comai, 2012	34
AM05	PE-PCR-001	CAAGCAGAAGACGGCATACGAGATTCCGTGCGCGTGACTGGAGTTCAGACGTGTGCTCTT	Illumina Rev Adapter	Illumina Index Rev	Spencer et al., 2015	11
AM06	PE-PCR-002	CAAGCAGAAGACGGCATACGAGATTGTTTCCCAGTGACTGGAGTTCAGACGTGTGCTCTT	Illumina Rev Adapter	Illumina Index Rev	Spencer et al., 2015	11
AM07	PE-PCR-003	CAAGCAGAAGACGGCATACGAGATGGTAATGAAGTGACTGGAGTTCAGACGTGTGCTCTT	Illumina Rev Adapter	Illumina Index Rev	Spencer et al., 2015	11
AM08	PE-PCR-004	CAAGCAGAAGACGGCATACGAGATGAAACTGGGGTGACTGGAGTTCAGACGTGTGCTCTT	Illumina Rev Adapter	Illumina Index Rev	Spencer et al., 2015	11
AM09	iR-PD-05	CAAGCAGAAGACGGCATACGAGATacatcatacGTGACTGGAGTTCAGACGTGTGCTCTT	Illumina Rev Adapter	Illumina Index Rev	this paper, Comai, 2012	34
AM10	iR-PD-06	CAAGCAGAAGACGGCATACGAGATccgtaaaagGTGACTGGAGTTCAGACGTGTGCTCTT	Illumina Rev Adapter	Illumina Index Rev	this paper, Comai, 2012	34
AM11	iR-PD-07	CAAGCAGAAGACGGCATACGAGATgatccgattGTGACTGGAGTTCAGACGTGTGCTCTT	Illumina Rev Adapter	Illumina Index Rev	this paper, Comai, 2012	34
AM12	iR-PD-08	CAAGCAGAAGACGGCATACGAGATtggataacaGTGACTGGAGTTCAGACGTGTGCTCTT	Illumina Rev Adapter	Illumina Index Rev	this paper, Comai, 2012	34
AM13	iR-PD-09	CAAGCAGAAGACGGCATACGAGATattaggactGTGACTGGAGTTCAGACGTGTGCTCTT	Illumina Rev Adapter	Illumina Index Rev	this paper, Comai, 2012	34
AM14	iR-PD-10	CAAGCAGAAGACGGCATACGAGATctcccgggtGTGACTGGAGTTCAGACGTGTGCTCTT	Illumina Rev Adapter	Illumina Index Rev	this paper, Comai, 2012	34
AM15	iR-PD-11	CAAGCAGAAGACGGCATACGAGATggtcggggaGTGACTGGAGTTCAGACGTGTGCTCTT	Illumina Rev Adapter	Illumina Index Rev	this paper, Comai, 2012	34
AM16	iR-PD-12	CAAGCAGAAGACGGCATACGAGATtgcacccgcGTGACTGGAGTTCAGACGTGTGCTCTT	Illumina Rev Adapter	Illumina Index Rev	this paper, Comai, 2012	34
AP52	iR-PD-13	CAAGCAGAAGACGGCATACGAGATtaactaggcGTGACTGGAGTTCAGACGTGTGCTCTT	Illumina Rev Adapter	Illumina Index Rev	this paper, Comai, 2012	34
AP53	iR-PD-14	CAAGCAGAAGACGGCATACGAGATtacatgagtGTGACTGGAGTTCAGACGTGTGCTCTT	Illumina Rev Adapter	Illumina Index Rev	this paper, Comai, 2012	34
AP54	iR-PD-15	CAAGCAGAAGACGGCATACGAGATtagccctgaGTGACTGGAGTTCAGACGTGTGCTCTT	Illumina Rev Adapter	Illumina Index Rev	this paper, Comai, 2012	34
AP55	iR-PD-16	CAAGCAGAAGACGGCATACGAGATtatggttagGTGACTGGAGTTCAGACGTGTGCTCTT	Illumina Rev Adapter	Illumina Index Rev	this paper, Comai, 2012	34
AP56	iR-PD-17	CAAGCAGAAGACGGCATACGAGATtattaggcgGTGACTGGAGTTCAGACGTGTGCTCTT	Illumina Rev Adapter	Illumina Index Rev	this paper, Comai, 2012	34
AP57	iR-PD-18	CAAGCAGAAGACGGCATACGAGATtcaggcgtgGTGACTGGAGTTCAGACGTGTGCTCTT	Illumina Rev Adapter	Illumina Index Rev	this paper, Comai, 2012	34
AP58	iR-PD-19	CAAGCAGAAGACGGCATACGAGATtcatctctaGTGACTGGAGTTCAGACGTGTGCTCTT	Illumina Rev Adapter	Illumina Index Rev	this paper, Comai, 2012	34
AP59	iR-PD-20	CAAGCAGAAGACGGCATACGAGATtcccatcatGTGACTGGAGTTCAGACGTGTGCTCTT	Illumina Rev Adapter	Illumina Index Rev	this paper, Comai, 2012	34
AP60	iR-PD-21	CAAGCAGAAGACGGCATACGAGATtcggtggctGTGACTGGAGTTCAGACGTGTGCTCTT	Illumina Rev Adapter	Illumina Index Rev	this paper, Comai, 2012	34
AP61	iR-PD-22	CAAGCAGAAGACGGCATACGAGATtgatagagcGTGACTGGAGTTCAGACGTGTGCTCTT	Illumina Rev Adapter	Illumina Index Rev	this paper, Comai, 2012	34
AT74	iR-PD-23	CAAGCAGAAGACGGCATACGAGATggaacgtccGTGACTGGAGTTCAGACGTGTGCTCTT	Illumina Rev Adapter	Illumina Index Rev	this paper, Comai, 2012	34
AP63	iR-PD-24	CAAGCAGAAGACGGCATACGAGATtgccacataGTGACTGGAGTTCAGACGTGTGCTCTT	Illumina Rev Adapter	Illumina Index Rev	this paper, Comai, 2012	34
AT75	iR-PD-25	CAAGCAGAAGACGGCATACGAGATgctgtgaggGTGACTGGAGTTCAGACGTGTGCTCTT	Illumina Rev Adapter	Illumina Index Rev	this paper, Comai, 2012	34
AP65	iR-PD-26	CAAGCAGAAGACGGCATACGAGATggtttcgctGTGACTGGAGTTCAGACGTGTGCTCTT	Illumina Rev Adapter	Illumina Index Rev	this paper, Comai, 2012	34
AP66	iR-PD-27	CAAGCAGAAGACGGCATACGAGATgtaacagagGTGACTGGAGTTCAGACGTGTGCTCTT	Illumina Rev Adapter	Illumina Index Rev	this paper, Comai, 2012	34
AP67	iR-PD-28	CAAGCAGAAGACGGCATACGAGATgtatcctttGTGACTGGAGTTCAGACGTGTGCTCTT	Illumina Rev Adapter	Illumina Index Rev	this paper, Comai, 2012	34
AP68	iR-PD-29	CAAGCAGAAGACGGCATACGAGATgtccaacgcGTGACTGGAGTTCAGACGTGTGCTCTT	Illumina Rev Adapter	Illumina Index Rev	this paper, Comai, 2012	34
AP69	iR-PD-30	CAAGCAGAAGACGGCATACGAGATgttagctggGTGACTGGAGTTCAGACGTGTGCTCTT	Illumina Rev Adapter	Illumina Index Rev	this paper, Comai, 2012	34
