## Supplementary material for "Linking plasmid-based beta-lactamases to their bacterial hosts using single-cell fusion PCR": Table3_OIL_Primer_Sets

### Sheet: Sheet1
Target Gene	Target-Fwd	16S-Rev	Fusion	Nested-Fwd	Nested-rev
cmR	AB67	AP27	AB68	AB69	AP28
CTX-M	AR06	AP27	AQ74	AQ73	AP28
SHV	AQ26	AP27	AQ98	AQ99	AP28
TEM	AP17	AP27	AP19	AP18	AP28
Resolvase	AT23	AP27	AT27	AT25	AP28
Transposase	AT28	AP27	AT31	AT29	AP28
Romboutsia	AP17	AT32	AT34	AP18	AT33
